# Body size and fruit handling ability explain frugivory patterns among Asian mammals

**DOI:** 10.64898/2026.02.24.707853

**Authors:** Bibidishananda Basu, Kim R. McConkey, Rohit Naniwadekar, Sandeep Pulla, Jun Ying Lim, Aparajita Datta

**Affiliations:** Manipal Academy of Higher Education, Manipal, Karnataka; Nature Conservation Foundation, Mysore, Karnataka; BIOTEC, National Science and Technology, Development Agency, Pathom Thani, Thailand; National Centre for Biological Sciences, Bengaluru, Karnataka; National University of Singapore, Singapore

**Keywords:** carnivores, herbivores, frugivores, mammal traits, plant-animal interactions, primates, size-matching hypothesis

## Abstract

**Aim:** Frugivore traits influence the diversity of fruits that frugivores consume. While well studied in birds, trait-based drivers of frugivory remain less understood in mammals despite their considerable morphological, physiological, and ecological diversity. We compiled a comprehensive dataset of mammalian frugivory across Asia, and compared the species diversity and morphological traits of fruits consumed across major mammal guilds. We examine the importance of traits such as body size and fruit handling ability in explaining observed frugivory patterns among Asian mammals.

**Location:** Asia.

**Time period:** 1964–2023.

**Major taxa studied:** ‘Herbivores’ (Perissodactyla, Artiodactyla, Proboscidea), Primates, Carnivora

**Methods:** We compiled frugivory data for three major non-volant, terrestrial Asian mammals from 518 sources, comprising 5276 unique plant–mammal interactions between 142 mammal species and 2,234 plant species. We compared fruit taxonomic composition, diversity and morphological traits (fruit size, colour, type, growth habit, seed number) among three mammal groups. Using Phylogenetic Generalized Least Squares (PGLS) and Ordinary Least Squares (OLS) regression, we tested relationships between mammal body size, fruit handling behaviour and the mean and maximum fruit size consumed by different mammal groups.

**Results:** Focal mammal groups differed in taxonomic diversity of fruits consumed. They also differ in fruit colour, fruit type and the growth habit of fruits consumed. Mammal body size was generally associated with the mean and maximum size of consumed fruits. Fruit handling ability was an important factor for the maximum size of non-fig fruits consumed but not for figs, potentially because figs may be consumed piecemeal.

**Main conclusions:** Our findings highlight the need for a more nuanced understanding of mammalian frugivory patterns due to differences among mammal groups in fruit consumption patterns, range of body sizes and fruit handling abilities. In the context of frugivory interactions, mammals are better considered as different functional groups rather than a single entity.
