## Supplementary material for "Body size and fruit handling ability explain frugivory patterns among Asian mammals": Electronic supplementary file 3

### Sheet: Mammal_traits
mammal_species	mammal_scientific_name	mammal_group	male_body_size (kg)	female_body_size (kg)	body_size	vision	activity_pattern	home_range (squarekm)	maximum_jaw_gape(mm)	reference
Addax	Addax_nasomaculatus	herbivore	125	125	125	NA	Nocturnal	NA	NA	https://animaldiversity.org/accounts/Addax_nasomaculatus/, Seri et al 2018
Blackbuck	Antilope_cervicapra	herbivore	45	39	42	NA	Diurnal	13	NA	Menon 2014, Choudhary & Chisty 2022, Prasad 1982
Binturong	Arctictis_binturong	carnivore	20	20	20	NA	Nocturnal	6.9	73.1633	Wilcox et al 2016, Grassman et al 2005, Sivault et al 2021
Small toothed Palm Civet	Arctogalidia_trivirgata	carnivore	2.5	2.5	2.5	NA	Nocturnal	NA	57.21	Mudappa 2013, Wilcox et al 2012, Sivault et al 2021
Hog Badger	Arctonyx_collaris	carnivore	21.5	21.5	21.5	NA	Nocturnal	0.5	NA	Lopatin 2020, Bu et al 2016, Chen et al 2015
Spotted Deer	Axis_axis	herbivore	72	72	72	Dichromatic	Diurnal	1.69	NA	Sridhara et al 2017, Kumar et al 2023,
Indian hog deer	Axis_porcinus	herbivore	37	37	37	Dichromatic	Cathemeral	0.46	NA	Sridhara et al 2017, Dhungel & O'gara 1995, Odden & Wegge 2007
Buru babirusa	Babyrousa_babyrussa	herbivore	100	100	100	NA	Diurnal	NA	NA	https://animals.sandiegozoo.org/animals/babirusa, patry et al 1995
Gaur	Bos_gaurus	herbivore	1000	1000	1000	NA	Cathemeral	169	NA	Menon 2014, Ramesh et al 2015, Sankar et al 2013
Nilgai	Boselaphus_tragocamelus	herbivore	240	240	240	NA	Cathemeral	7.3	NA	Sridhara et al 2017, Bayani & Watve 2016, Sankar & Goyal 2004
Golden Jackal	Canis_aureus	carnivore	9.8	7.8	8.8	Dichromatic	Nocturnal	50	NA	Menon 2014, Kamler et al 2021, Jacobs et al 1992, Majumder et al 2011
Sika Deer	Cervus_nippon	herbivore	126	83	104.5	Dichromatic	Cathemeral	0.2	NA	Kubo & Takatsuki 2015, Ikeda et al 2015, Borkowski & Furubyashi 1998
Owston's Civet	Chrotogale_owstoni	carnivore	4	4	4	NA	Nocturnal	NA	NA	Moresco & larsen 2014, Gray et al 2014
Sumatran Rhinoceros	Dicerorhinus_sumatrensis	herbivore	750	750	750	monochromatic	Cathemeral	50	NA	Sridhara et al 2017, Awaliah et al 2017, IUCN red list
Elephant	Elephas_maximus	herbivore	5400	3300	4350	Dichromatic	Cathemeral	800	NA	Menon 2014, Kuhrt et al 2017, Fiori 2021, Baskaran et al 2018
Farasan Gazelle	Gazella_arabica	herbivore	29.5	25.4	27.45	NA	Cathemeral	NA	NA	https://www.science.smith.edu/departments/biology/VHAYSSEN/msi/pdf/i0076-3519-490-01-0001.pdf
Chinkara	Gazella_bennettii	herbivore	23	23	23	NA	Diurnal	2.58	NA	B.R. Jaipal 2020, Menon 2014, Bohra et al 1992
Dorcas gazelle	Gazella_dorcas	herbivore	20	20	20	NA	Cathemeral	NA	NA	Abaigar et al 2017, https://animalia.bio/dorcas-gazelle
Sunbear	Helarctos_malayanus	carnivore	80	80	80	NA	Diurnal	14.8	NA	Menon 2014, Wong et al 2004
Indian Grey Moongoose	Herpestes_edwardsii	carnivore	1.4	1.4	1.4	Dichromatic	Diurnal	0.15	NA	Menon 2014, Troscianko et al 2016, Selvan et al 2019, Kumar & Umapathy 1999
Brown mongoose	Herpestes_fuscus	carnivore	2.5	2.5	2.5	Dichromatic	Cathemeral	NA	NA	Menon 2014, Kamath & Seshadri 2019, Troscianko et al 2016
Western Hoolock Gibbon	Hoolock_hoolock	primate	6.88	6.88	6.88	NA	Diurnal	1.61	57.545	Lim et al 2020, Sivault et al 2021
Eastern Hoolock Gibbon	Hoolock_leuconedys	primate	7.2	7.2	7.2	NA	Diurnal	1.07	NA	Lim et al 2020, Gupta et al 2005
Bornean white-bearded gibbon	Hylobates_albibarbis	primate	6.9	6.4	6.65	NA	Diurnal	NA	NA	Animalia.bio
Slender loris	Loris_lydekkerianus	primate	0.27	0.27	0.27	Dichromatic	Nocturnal	0.14	NA	Lim et al 2020, Surridge et al 2003
Stump-tailed Macaque	Macaca_arctoides	primate	10.3	10.3	10.3	trichormatic	Diurnal	4.61	NA	Lim et al 2020, Surridge et al 2003
Assamese Macaque	Macaca_assamensis	primate	9	9	9	trichormatic	Diurnal	2.33	64.0675	Lim et al 2020, Li et al 2019, Sivault et al 2021
Crab-eating macaque	Macaca_fascicularis	primate	4.03	4.03	4.03	trichormatic	Diurnal	1.57	71.5025	Lim et al 2020, Surridge et al 2003, Sivault et al 2021
Japanese macaque	Macaca_fuscata	primate	9.5	9.5	9.5	trichormatic	Diurnal	3.14	NA	Lim et al 2020, Surridge et al 2003
Pig Tailed Macaque	Macaca_leonina	primate	6.7	6.7	6.7	trichormatic	Diurnal	2.15	NA	Lim et al 2020, Surridge et al 2003
Rhesus Macaque	Macaca_mulatta	primate	5.96	5.96	5.96	trichormatic	Diurnal	0.65	59.1525	Lim et al 2020, Surridge et al 2003, Sivault et al 2021
Arunachal Macaque	Macaca_munzala	primate	15	15	15	trichormatic	Diurnal	0.55	NA	Sinha et al 2013
Bonnet Macaque	Macaca_radiata	primate	5.14	5.14	5.14	trichormatic	Diurnal	0.26	NA	Lim et al 2020, Surridge et al 2003
Lion-tailed Macaque	Macaca_silenus	primate	7.5	7.5	7.5	trichormatic	Diurnal	3.12	NA	Lim et al 2020, Surridge et al 2003
Tonkean macaque	Macaca_tonkeana	primate	11.95	11.95	11.95	trichormatic	Diurnal	1.04	NA	Lim et al 2020, Surridge et al 2003
Yellow Throated Marten	Martes_flavigula	carnivore	3	3	3	NA	Diurnal	7.2	NA	Menon 2014, Grassman et al 2005
Japanese Marten	Martes_melampus	carnivore	2	1	1.5	NA	Cathemeral	2.86	NA	Tsuji et al 2015, Ikeda et al 2016, Tsuji et al 2016
Japanese Badger	Meles_anakuma	carnivore	11	11	11	NA	Nocturnal	0.62	NA	Tanaka 2006, Tanaka 2005, Kaneko et al 2014
European Badger	Meles_meles	carnivore	9.7	9.2	9.45	NA	Nocturnal	3.94	NA	Silva et al 1993, Tanaka 2005, Elmeros et al 2005
Chinese Ferret Badger	Melogale_moschata	carnivore	0.9	0.89	0.895	NA	Nocturnal	1.2	NA	Zhang et al 2010
Sloth Bear	Melursus_ursinus	carnivore	145	90	117.5	Dichromatic	Cathemeral	27.4	NA	Menon 2014, Ramesh et al 2013, Joshi et al 1995
Indian Spotted Chevrotein	Moschiola_indica	herbivore	4	4	4	NA	Nocturnal	NA	NA	Menon 2014, Krishnakumar et al 2022,
Bornean Yellow Munjtac	Muntiacus_atherodes	herbivore	18	18	18	Dichromatic	Diurnal	0.4	NA	Newman & D'angelo 2024, D MR & Linkie 2024
Indian Barking deer	Muntiacus_muntjak	herbivore	20	20	20	Dichromatic	Diurnal	0.64	NA	Sridhara et al 2017, Odden & Wegge 2007
Japanese Weasel	Mustela_itatsi	carnivore	5.42	1.79	3.605	NA	Diurnal	0.042	NA	Sasaki et al 2014, Hamao et al 2009
Siberian Weasel	Mustela_sibirica	carnivore	8.02	3.54	5.78	NA	Cathemeral	0.043	NA	Sasaki et al 2014, Bu et al 2016, Sasaki & Ono 1994
Proboscis monkey	Nasalis_larvatus	primate	15.75	15.75	15.75	NA	Diurnal	5.15	NA	Lim et al 2020
Black-crested gibbon	Nomascus_concolor	primate	7.69	7.69	7.69	trichormatic	Diurnal	0.87	72.0033	Hiwatashi et al 2011, Reyes et al 2021, Lim et al 2020, Sivault et al 2021
Yellow-cheeked gibbon	Nomascus_gabriellae	primate	5.1	5.1	5.1	NA	Diurnal	0.51	NA	Lim et al 2020
Eastern black-crested gibbon	Nomascus_nasutus	primate	12.7	11.5	12.1	NA	Diurnal	1.3	NA	Lim et al 2020, Fei et al 2012, Fei et al 2015
Raccon Dog	Nyctereutes_procyonoides	carnivore	6.89	6.89	6.89	NA	Cathemeral	6.1	NA	Kauhala & Saeki 2004, Kitao et al 2009, Seki & Kogenzawa 2011
Masked Palm Civet	Paguma_larvata	carnivore	5	5	5	NA	Nocturnal	1.92	64.175	Menon 2014, Zhou et al 2014, Sivault et al 2021
Common Palm Civet	Paradoxurus_hermaphroditus	carnivore	4.5	4.5	4.5	NA	Nocturnal	0.79	68.4167	Menon 2014, Nakashima et al 2013, Sivault et al 2021
Brown Palm Civet	Paradoxurus_jerdoni	carnivore	4.3	4.3	4.3	NA	Nocturnal	0.56	51.21	Menon 2014, Mudappa 2001, Sivault et al 2021
Golden Palm Civet	Paradoxurus_zeylonensis	carnivore	2.5	2.5	2.5	NA	Nocturnal	NA	NA	Mudappa 2013
Bornean orangutan	Pongo_pygmaeus	primate	57.15	57.15	57.15	trichormatic	Diurnal	4.35	102.487	Lim et al 2020, Surridge et al 2003, Hanya & Bernard 2021, Sivault et al 2021
Black-crested Sumatran langur	Presbytis_melalophos	primate	6.53	6.53	6.53	trichormatic	Diurnal	0.22	NA	Lim et al 2020, Surridge et al 2003
Maroon leaf monkey	Presbytis_rubicunda	primate	6.13	6.13	6.13	trichormatic	Diurnal	0.87	NA	Lim et al 2020, Surridge et al 2003
Javan Rhinoceros	Rhinoceros_sondaicus	herbivore	2000	750	1375	monochromatic	Cathemeral	145	NA	Hockings 2016, https://rhinos.org/about-rhinos/rhino-species/javan-rhino/
One-horned Rhinoceros	Rhinoceros_unicornis	herbivore	2350	2350	2350	monochromatic	Cathemeral	4.3	NA	Sridhara et al 2017, Dinnerstein 2003, Medhi & Saikia 2020
Black and white snub nosed monkey	Rhinopithecus_bieti	primate	17	11.6	14.3	NA	Diurnal	NA	NA	Geisman et al 2011
Golden snub nosed monkey	Rhinopithecus_roxellana	primate	18	18	18	NA	Diurnal	NA	NA	https://primate.wisc.edu/primate-info-net/pin-factsheets/pin-factsheet-golden-snub-nosed-monkey/
Sambar	Rusa_unicolor	herbivore	200	200	200	Dichromatic	Cathemeral	25.1	NA	Chatterjee et al 2014, Ramesh et al 2015, Sridhara et al 2017
Himalayan Gray Langur	Semnopithecus_ajax	primate	17.7	17.7	17.7	NA	Diurnal	NA	NA	https://neprimateconservancy.org/kashmir-gray-langur/
Hanuman Langur	Semnopithecus_entellus	primate	11.44	11.44	11.44	NA	Diurnal	0.78	NA	Lim et al 2020
Nepal Gray Langur	Semnopithecus_schistaceus	primate	17	3.17	10.085	NA	Diurnal	38.24	NA	Lim et al 2020
Purple-faced langur	Semnopithecus_vetulus	primate	7.03	7.03	7.03	NA	Diurnal	0.053	NA	Lim et al 2020
Bornean Bearded Pig	Sus_barbatus	herbivore	120	120	120	NA	Diurnal	NA	NA	Luskin & Ke 2017, Davison et al 2019
Celebes Warty Pig	Sus_celebensis	herbivore	70	70	70	NA	Diurnal	NA	NA	Macdonald 1993
Wild boar	Sus_scrofa	herbivore	135	135	135	NA	Cathemeral	18	NA	Sridhara et al 2017
Javan Warty Pig	Sus_verrucosus	herbivore	150	150	150	NA	Nocturnal	NA	NA	https://www.researchgate.net/profile/Erik-Meijaard/publication/236898646_Family_Suidae_Pigs/links/56906f2308aecd716aedfd63/Family-Suidae-Pigs.pdf
Malayan Tapir	Tapirus_indicus	herbivore	350	350	350	NA	Nocturnal	12.75	NA	Sridhara et al 2017, Novarino 2005,
Four-horned antelope	Tetracerus_quadricornis	herbivore	25	25	25	NA	Diurnal	NA	NA	Menon 2014, Ramesh et al 2015,
East Javan Langur	Trachypithecus_auratus	primate	9	9	9	NA	Diurnal	NA	NA	https://genomics.senescence.info/species/entry.php?species=Trachypithecus_auratus
Delacour's langur	Trachypithecus_delacouri	primate	8.17	8.17	8.17	NA	Diurnal	0.36	NA	Lim et al 2020, Harding 2011
Francoi's leaf monkey	Trachypithecus_francoisi	primate	7.8	7.8	7.8	NA	Diurnal	NA	NA	https://neprimateconservancy.org/francois-langur/#:~:text=Francois's%20langurs%20stand%20approximately%202,not%20known%20in%20the%20wild.
Golden Langur	Trachypithecus_geei	primate	10.15	10.15	10.15	NA	Diurnal	2.08	NA	Lim et al 2020
Nilgiri Langur	Trachypithecus_johnii	primate	14	10	12	NA	Diurnal	NA	NA	Menon 2014
Phayrei's Leaf Monkey	Trachypithecus_phayrei	primate	7.44	7.44	7.44	NA	Diurnal	0.82	NA	Lim et al 2020
Capped Langur	Trachypithecus_pileatus	primate	10.93	10.93	10.93	NA	Diurnal	0.18	NA	Lim et al 2020
White-headed langur	Trachypithecus_poliocephalus	primate	7.6	7.6	7.6	NA	Diurnal	0.33	NA	Lim et al 2020
Javan Mouse Deer	Tragulus_javanicus	herbivore	2	2	2	NA	NA	0.048	NA	Sridhara et al 2017
Lesser Mouse Deer	Tragulus_kanchil	herbivore	2	2	2	NA	Nocturnal	NA	NA	Lyamin et al 2022
Greater mouse deer	Tragulus_napu	herbivore	7	7	7	NA	Cathemeral	0.025	NA	Sridhara et al 2017, Matsubayashi & Sukor 2005
Brown Bear	Ursus_arctos	carnivore	273	158	215.5	Dichromatic	Cathemeral	1055	NA	Swenson et al 2007, Peichl et al 2005, Kaczensky et al 2005
Asiatic Black Bear	Ursus_thibetanus	carnivore	114	60	87	Dichromatic	Cathemeral	117	NA	Mori et al 2024, Paszta 2022, Hwang et al 2010
Large Indian Civet	Viverra_zibetha	carnivore	11	11	11	NA	Nocturnal	12	NA	Menon 2014, Weiming et al 2023, Chutipong et al 2021
Small Indian Civet	Viverricula_indica	carnivore	4	4	4	NA	Nocturnal	2.17	NA	Menon 2014, Selvan et al 2019 Kumar & Umapathy 1999
Indian Fox	Vulpes_bengalensis	carnivore	3.2	1.8	2.5	Dichromatic	Nocturnal	3.07	NA	Menon 2014, Vanak & Gompper 2007, Vanak & Gompper 2009
Red Fox	Vulpes_vulpes	carnivore	14	7	10.5	Dichromatic	Cathemeral	7	NA	Menon 2014, Ikeda et al 2016, Trewhella et al 1988
Togian Babirusa	Babyrousa_togeanensis	herbivore	100	100	100	NA	Cathemeral	NA	NA	https://www.ultimateungulate.com/Artiodactyla/Babyrousa_togeanensis.html#:~:text=Head%20and%20body%20length%3A%2087.7,be%20at%20least%20100%20kg.
Wild water buffalo	Bubalus_arnee	herbivore	1200	1200	1200	NA	Cathemeral	NA	NA	gbif
Dhole	Cuon_alpinus	carnivore	21	17	19	NA	Cathemeral	NA	NA	Durbin et al 2006
Wild ass	Equus_hemionus	herbivore	260	260	260	NA	Diurnal	NA	NA	https://animaldiversity.org/accounts/Equus_hemionus_onager/
Small Indian Mongoose	Herpestes_auropunctatus	carnivore	1	1	1	NA	Diurnal	NA	NA	Guzman-colon and Roloff 2004
Pig Tailed Macaque	Macaca_nemestrina	primate	12	6	9	NA	Diurnal	NA	NA	https://neprimateconservancy.org/southern-pig-tailed-macaque/
Oryx	Oryx_leucoryx	herbivore	210	210	210	NA	Cathemeral	NA	NA	https://www.dimensions.com/element/gemsbok-oryx-gazella
Tufted Gray Langur	Semnopithecus_priam	primate	16	9	12.5	NA	Diurnal	NA	NA	https://neprimateconservancy.org/tufted-gray-langur/
