## Supplementary material for "Body size and fruit handling ability explain frugivory patterns among Asian mammals": Electronic supplementary file 4

### Sheet: Sheet1
Mammal Scientific name	Mammal species	Mammal type	Fruit handling	Reference	Link	Example given	Reason
Trachypithecus pileatus	Capped Langur	Primate	Using opposable thumbs	Casper et al 2022	https://elifesciences.org/articles/77875	Genus	Has opposable thumbs
Cervus nippon	Sika Deer	Herbivore	Using mouthparts	Iwanuk et al 2000	https://cdnsciencepub.com/doi/abs/10.1139/z00-023	Order	This order lacks any dexterity
Macaca fuscata	Japanese Macaque	Primate	Using opposable thumbs	Iwanuk & Whinshaw 2000	https://www.cell.com/trends/neurosciences/abstract/S0166-2236(00)01618-0	Order	Has opposable thumbs
Canis aureus	Golden Jackal	Carnivore	Using mouthparts	Iwanuk et al 2000	https://cdnsciencepub.com/doi/abs/10.1139/z00-023	Family	Not Arboreal
Melursus ursinus	Sloth Bear	Carnivore	Using hands	Iwanuk et al 2000	https://cdnsciencepub.com/doi/abs/10.1139/z00-023	Family	Not Arboreal
Nyctereutes procyonoides	Raccon Dog	Carnivore	Using mouthparts	Kitamura 2016	https://pmc.ncbi.nlm.nih.gov/articles/PMC5289265/	Species	Very low pronation angle
Herpestes auropunctatus	Small Indian Mongoose	Carnivore	Using hands	Smith et al 2020	https://pmc.ncbi.nlm.nih.gov/articles/PMC7482643/	Species	Higher wrist rotator & can handle food
Herpestes edwardsii	Indian Grey Moongoose	Carnivore	Using hands	Smith et al 2020	https://pmc.ncbi.nlm.nih.gov/articles/PMC7482643/	Genus	Higher wrist rotator & can handle food
Elephas maximus	Elephant	Herbivore	Using mouthparts	Iwanuk et al 2000	https://cdnsciencepub.com/doi/abs/10.1139/z00-023	Order	This order lacks any dexterity
Ursus thibetanus	Asiatic Black Bear	Carnivore	Using hands	Iwanuk et al 2000	https://cdnsciencepub.com/doi/abs/10.1139/z00-023	Species	Arboreality & dexterity are correlated
Axis axis	Spotted Deer	Herbivore	Using mouthparts	Iwanuk et al 2000	https://cdnsciencepub.com/doi/abs/10.1139/z00-023	Order	This order lacks any dexterity
Trachypithecus johnii	Nilgiri Langur	Primate	Using opposable thumbs	Casper et al 2022	https://elifesciences.org/articles/77875	Genus	Has opposable thumbs
Antilope cervicapra	Blackbuck	Herbivore	Using mouthparts	Iwanuk et al 2000	https://cdnsciencepub.com/doi/abs/10.1139/z00-023	Order	This order lacks any dexterity
Paradoxurus hermaphroditus	Common Palm Civet	Carnivore	Using hands	Smith et al 2020	https://pmc.ncbi.nlm.nih.gov/articles/PMC7482643/	Species	Arboreality & dexterity are correlated
Semnopithecus ajax	Himalayan Gray Langur	Primate	Using opposable thumbs	Mittra et al 1997	https://pubmed.ncbi.nlm.nih.gov/9292163/	Genus	Has opposable thumbs
Trachypithecus phayrei	Phayre's Leaf Monkey	Primate	Using opposable thumbs	Casper et al 2022	https://elifesciences.org/articles/77875	Genus	Has opposable thumbs
Nomascus gabriellae	Yellow-cheeked Gibbon	Primate	Using opposable thumbs	Deng & Zhou 2016	https://www.nature.com/articles/srep23566	Genus	Has opposable thumbs
Bos taurus	Cattle	Herbivore	Using mouthparts	Iwanuk et al 2000	https://cdnsciencepub.com/doi/abs/10.1139/z00-023	Order	This order lacks any dexterity
Macaca radiata	Bonnet Macaque	Primate	Using opposable thumbs	Feix et al 2015	https://royalsocietypublishing.org/rsif/article-abstract/12/106/20150176/35512/Estimating-thumb-index-finger-precision-grip-and?redirectedFrom=fulltext	Genus	Has opposable thumbs
Sus scrofa	Wild Pig	Herbivore	Using mouthparts	Iwanuk et al 2000	https://cdnsciencepub.com/doi/abs/10.1139/z00-023	Order	This order lacks any dexterity
Viverricula indica	Small Indian Civet	Carnivore	Using mouthparts	Iwanuk et al 2000	https://cdnsciencepub.com/doi/abs/10.1139/z00-023	Family	Not Arboreal
Hoolock hoolock	Western Hoolock Gibbon	Primate	Using opposable thumbs	Cunningham et al 2006	https://www.sciencedirect.com/science/article/abs/pii/S0003347205004239	Species	Has opposable thumbs
Tetracerus quadricornis	Four-horned Antelope	Herbivore	Using mouthparts	Iwanuk et al 2000	https://cdnsciencepub.com/doi/abs/10.1139/z00-023	Order	This order lacks any dexterity
Bubalus arnee	Wild Water Buffalo	Herbivore	Using mouthparts	Iwanuk et al 2000	https://cdnsciencepub.com/doi/abs/10.1139/z00-023	Order	This order lacks any dexterity
Trachypithecus geei	Golden Langur	Primate	Using opposable thumbs	Casper et al 2022	https://elifesciences.org/articles/77875	Genus	Has opposable thumbs
Muntiacus muntjak	Southern red Muntjac	Herbivore	Using mouthparts	Iwanuk et al 2000	https://cdnsciencepub.com/doi/abs/10.1139/z00-023	Order	This order lacks any dexterity
Rusa unicolor	Sambar	Herbivore	Using mouthparts	Iwanuk et al 2000	https://cdnsciencepub.com/doi/abs/10.1139/z00-023	Order	This order lacks any dexterity
Viverra zibetha	Large Indian Civet	Carnivore	Using mouthparts	Iwanuk et al 2000	https://cdnsciencepub.com/doi/abs/10.1139/z00-023	Family	Not Arboreal
Equus caballus	Horse	Herbivore	Using mouthparts	Iwanuk et al 2000	https://cdnsciencepub.com/doi/abs/10.1139/z00-023	Order	This order lacks any dexterity
Bos gaurus	Gaur	Herbivore	Using mouthparts	Iwanuk et al 2000	https://cdnsciencepub.com/doi/abs/10.1139/z00-023	Order	This order lacks any dexterity
Hylobates albibarbis	Bornean White-bearded Gibbon	Primate	Using opposable thumbs	Feix et al 2015	https://royalsocietypublishing.org/rsif/article-abstract/12/106/20150176/35512/Estimating-thumb-index-finger-precision-grip-and?redirectedFrom=fulltext	Genus	Has opposable thumbs
Presbytis rubicunda	Maroon Leaf Monkey	Primate	Using opposable thumbs	Feix et al 2015	https://royalsocietypublishing.org/rsif/article-abstract/12/106/20150176/35512/Estimating-thumb-index-finger-precision-grip-and?redirectedFrom=fulltext	Genus	Has opposable thumbs
Arctictis binturong	Binturong	Carnivore	Using hands	Iwanuk et al 2000	https://cdnsciencepub.com/doi/abs/10.1139/z00-023	Species	Arboreality & dexterity are correlated
Equus hemionus	Wild Ass	Herbivore	Using mouthparts	Iwanuk et al 2000	https://cdnsciencepub.com/doi/abs/10.1139/z00-023	Order	This order lacks any dexterity
Presbytis melalophos	Black-crested Sumatran Langur	Primate	Using opposable thumbs	Feix et al 2015	https://royalsocietypublishing.org/rsif/article-abstract/12/106/20150176/35512/Estimating-thumb-index-finger-precision-grip-and?redirectedFrom=fulltext	Genus	Has opposable thumbs
Moschiola indica	Indian Chevrotain	Herbivore	Using mouthparts	Iwanuk et al 2000	https://cdnsciencepub.com/doi/abs/10.1139/z00-023	Order	This order lacks any dexterity
Macaca silenus	Lion-tailed Macaque	Primate	Using opposable thumbs	Feix et al 2015	https://royalsocietypublishing.org/rsif/article-abstract/12/106/20150176/35512/Estimating-thumb-index-finger-precision-grip-and?redirectedFrom=fulltext	Genus	Has opposable thumbs
Bubalus bubalis	Domestic Buffalo	Herbivore	Using mouthparts	Iwanuk et al 2000	https://cdnsciencepub.com/doi/abs/10.1139/z00-023	Order	This order lacks any dexterity
Rhinoceros unicornis	One-horned Rhinoceros	Herbivore	Using mouthparts	Iwanuk et al 2000	https://cdnsciencepub.com/doi/abs/10.1139/z00-023	Order	This order lacks any dexterity
Martes flavigula	Yellow-throated Marten	Carnivore	Using hands	Smith et al 2020	https://pmc.ncbi.nlm.nih.gov/articles/PMC7482643/	Genus	Arboreality & dexterity are correlated
Gazella bennettii	Chinkara	Herbivore	Using mouthparts	Iwanuk et al 2000	https://cdnsciencepub.com/doi/abs/10.1139/z00-023	Order	This order lacks any dexterity
Gazella arabica	Arabian Gazelle	Herbivore	Using mouthparts	Iwanuk et al 2000	https://cdnsciencepub.com/doi/abs/10.1139/z00-023	Order	This order lacks any dexterity
Nomascus concolor	Western Black-crested Gibbon	Primate	Using opposable thumbs	Deng & Zhou 2016	https://www.nature.com/articles/srep23566	Genus	Has opposable thumbs
Hoolock leuconedys	Eastern Hoolock Gibbon	Primate	Using opposable thumbs	Cunningham et al 2006	https://www.sciencedirect.com/science/article/abs/pii/S0003347205004239	Genus	Has opposable thumbs
Macaca mulatta	Rhesus Macaque	Primate	Using opposable thumbs	Feix et al 2015	https://royalsocietypublishing.org/rsif/article-abstract/12/106/20150176/35512/Estimating-thumb-index-finger-precision-grip-and?redirectedFrom=fulltext	Species	Has opposable thumbs
Helarctos malayanus	Malayan Sunbear	Carnivore	Using hands	Iwanuk et al 2000	https://cdnsciencepub.com/doi/abs/10.1139/z00-023	Family	Arboreality & dexterity are correlated
Vulpes bengalensis	Bengal Fox	Carnivore	Using mouthparts	Smith et al 2020	https://pmc.ncbi.nlm.nih.gov/articles/PMC7482643/	Genus	Low wrist rotator and no arboreality
Rhinopithecus bieti	Black and White Snub-nosed Monkey	Primate	Using opposable thumbs	Casper et al 2022	https://elifesciences.org/articles/77875	Genus	Has opposable thumbs
Martes melampus	Japanese Marten	Carnivore	Using hands	Smith et al 2020	https://pmc.ncbi.nlm.nih.gov/articles/PMC7482643/	Genus	Arboreality & dexterity are correlated
Macaca assamensis	Assamese Macaque	Primate	Using opposable thumbs	Feix et al 2015	https://royalsocietypublishing.org/rsif/article-abstract/12/106/20150176/35512/Estimating-thumb-index-finger-precision-grip-and?redirectedFrom=fulltext	Genus	Has opposable thumbs
Trachypithecus poliocephalus	White-headed Langur	Primate	Using opposable thumbs	Casper et al 2022	https://elifesciences.org/articles/77875	Genus	Has opposable thumbs
Boselaphus tragocamelus	Nilgai	Herbivore	Using mouthparts	Iwanuk et al 2000	https://cdnsciencepub.com/doi/abs/10.1139/z00-023	Order	This order lacks any dexterity
Herpestes fuscus	Brown Mongoose	Carnivore	Using hands	Smith et al 2020	https://pmc.ncbi.nlm.nih.gov/articles/PMC7482643/	Genus	Higher wrist rotator & can handle food
Loris lydekkerianus	Slender Loris	Primate	Using opposable thumbs	Feix et al 2015	https://royalsocietypublishing.org/rsif/article-abstract/12/106/20150176/35512/Estimating-thumb-index-finger-precision-grip-and?redirectedFrom=fulltext	Genus	Has opposable thumbs
Paradoxurus zeylonensis	Golden Palm Civet	Carnivore	Using hands	Smith et al 2020	https://pmc.ncbi.nlm.nih.gov/articles/PMC7482643/	Genus	Arboreality & dexterity are correlated
Paradoxurus jerdoni	Brown Palm Civet	Carnivore	Using hands	Smith et al 2020	https://pmc.ncbi.nlm.nih.gov/articles/PMC7482643/	Genus	Arboreality & dexterity are correlated
Semnopithecus entellus	Hanuman Langur	Primate	Using opposable thumbs	Mittra et al 1997	https://pubmed.ncbi.nlm.nih.gov/9292163/	Species	Has opposable thumbs
Semnopithecus schistaceus	Nepal Gray Langur	Primate	Using opposable thumbs	Mittra et al 1997	https://pubmed.ncbi.nlm.nih.gov/9292163/	Genus	Has opposable thumbs
Pongo pygmaeus	Bornean Orangutan	Primate	Using opposable thumbs	Feix et al 2015	https://royalsocietypublishing.org/rsif/article-abstract/12/106/20150176/35512/Estimating-thumb-index-finger-precision-grip-and?redirectedFrom=fulltext	Species	Has opposable thumbs
Deer sp.	Deer sp.	Herbivore	Using mouthparts	Iwanuk et al 2000	https://cdnsciencepub.com/doi/abs/10.1139/z00-023	Order	This order lacks any dexterity
Tragulus javanicus	Javan Mouse Deer	Herbivore	Using mouthparts	Iwanuk et al 2000	https://cdnsciencepub.com/doi/abs/10.1139/z00-023	Order	This order lacks any dexterity
Meles meles	European Badger	Carnivore	Using mouthparts	Smith et al 2020	https://pmc.ncbi.nlm.nih.gov/articles/PMC7482643/	Genus	Low wrist rotator and no arboreality
Vulpes vulpes	Red Fox	Carnivore	Using mouthparts	Smith et al 2020	https://pmc.ncbi.nlm.nih.gov/articles/PMC7482643/	Species	Low wrist rotator and no arboreality
Trachypithecus auratus	East Javan Langur	Primate	Using opposable thumbs	Casper et al 2022	https://elifesciences.org/articles/77875	Species	Has opposable thumbs
Nycticebus bengalensis	Slow Loris	Primate	Using opposable thumbs	Feix et al 2015	https://royalsocietypublishing.org/rsif/article-abstract/12/106/20150176/35512/Estimating-thumb-index-finger-precision-grip-and?redirectedFrom=fulltext	Genus	Has opposable thumbs
Paguma larvata	Masked Palm Civet	Carnivore	Using hands	Smith et al 2020	https://pmc.ncbi.nlm.nih.gov/articles/PMC7482643/	Genus	Arboreality & dexterity are correlated
Bubalus koreanus	Korean Water Buffalo	Herbivore	Using mouthparts	Iwanuk et al 2000	https://cdnsciencepub.com/doi/abs/10.1139/z00-023	Order	This order lacks any dexterity
Rhinopithecus roxellana	Golden Snub-nosed Monkey	Primate	Using opposable thumbs	Casper et al 2022	https://elifesciences.org/articles/77875	Species	Has opposable thumbs
Nomascus nasutus	Eastern Black-crested Gibbon	Primate	Using opposable thumbs	Deng & Zhou 2016	https://www.nature.com/articles/srep23566	Genus	Has opposable thumbs
Dicerorhinus sumatrensis	Sumatran Rhinoceros	Herbivore	Using mouthparts	Iwanuk et al 2000	https://cdnsciencepub.com/doi/abs/10.1139/z00-023	Order	This order lacks any dexterity
Macaca munzala	Arunachal Macaque	Primate	Using opposable thumbs	Feix et al 2015	https://royalsocietypublishing.org/rsif/article-abstract/12/106/20150176/35512/Estimating-thumb-index-finger-precision-grip-and?redirectedFrom=fulltext	Genus	Has opposable thumbs
Arctogalidia trivirgata	Small-toothed Palm Civet	Carnivore	Using hands	Smith et al 2020	https://pmc.ncbi.nlm.nih.gov/articles/PMC7482643/	Family	Arboreality & dexterity are correlated
Rucervus duvaucelii	Swamp Deer	Herbivore	Using mouthparts	Iwanuk et al 2000	https://cdnsciencepub.com/doi/abs/10.1139/z00-023	Order	This order lacks any dexterity
Cuon alpinus	Dhole	Carnivore	Using mouthparts	Iwanuk et al 2000	https://cdnsciencepub.com/doi/abs/10.1139/z00-023	Family	Not Arboreal
Macaca fascicularis	Long-tailed Macaque	Primate	Using opposable thumbs	Feix et al 2015	https://royalsocietypublishing.org/rsif/article-abstract/12/106/20150176/35512/Estimating-thumb-index-finger-precision-grip-and?redirectedFrom=fulltext	Species	Has opposable thumbs
Gazella dorcas	Dorcas Gazelle	Herbivore	Using mouthparts	Iwanuk et al 2000	https://cdnsciencepub.com/doi/abs/10.1139/z00-023	Order	This order lacks any dexterity
Oryx leucoryx	Oryx	Herbivore	Using mouthparts	Iwanuk et al 2000	https://cdnsciencepub.com/doi/abs/10.1139/z00-023	Order	This order lacks any dexterity
Axis porcinus	Hog Deer	Herbivore	Using mouthparts	Iwanuk et al 2000	https://cdnsciencepub.com/doi/abs/10.1139/z00-023	Order	This order lacks any dexterity
Ursus arctos	Brown Bear	Carnivore	Using hands	Iwanuk et al 2000	https://cdnsciencepub.com/doi/abs/10.1139/z00-023	Genus	Arboreality & dexterity are correlated
Macaca tonkeana	Tonkean Macaque	Primate	Using opposable thumbs	Feix et al 2015	https://royalsocietypublishing.org/rsif/article-abstract/12/106/20150176/35512/Estimating-thumb-index-finger-precision-grip-and?redirectedFrom=fulltext	Genus	Has opposable thumbs
Macaca nemestrina	Southern Pig-tailed Macaque	Primate	Using opposable thumbs	Feix et al 2015	https://royalsocietypublishing.org/rsif/article-abstract/12/106/20150176/35512/Estimating-thumb-index-finger-precision-grip-and?redirectedFrom=fulltext	Genus	Has opposable thumbs
Muntiacus atherodes	Bornean Yellow Munjtac	Herbivore	Using mouthparts	Iwanuk et al 2000	https://cdnsciencepub.com/doi/abs/10.1139/z00-023	Order	This order lacks any dexterity
Sus barbatus	Bornean Bearded Pig	Herbivore	Using mouthparts	Iwanuk et al 2000	https://cdnsciencepub.com/doi/abs/10.1139/z00-023	Order	This order lacks any dexterity
Macaca arctoides	Stump-tailed Macaque	Primate	Using opposable thumbs	Feix et al 2015	https://royalsocietypublishing.org/rsif/article-abstract/12/106/20150176/35512/Estimating-thumb-index-finger-precision-grip-and?redirectedFrom=fulltext	Genus	Has opposable thumbs
Macaca leonina	Northern Pig-tailed Macaque	Primate	Using opposable thumbs	Feix et al 2015	https://royalsocietypublishing.org/rsif/article-abstract/12/106/20150176/35512/Estimating-thumb-index-finger-precision-grip-and?redirectedFrom=fulltext	Genus	Has opposable thumbs
Babyrousa babyrussa	Hairy Babirusa	Herbivore	Using mouthparts	Iwanuk et al 2000	https://cdnsciencepub.com/doi/abs/10.1139/z00-023	Order	This order lacks any dexterity
Babyrousa togeanensis	Togian Islands Babirusa	Herbivore	Using mouthparts	Iwanuk et al 2000	https://cdnsciencepub.com/doi/abs/10.1139/z00-023	Order	This order lacks any dexterity
Sus cebifrons	Visayan Warty Pig	Herbivore	Using mouthparts	Iwanuk et al 2000	https://cdnsciencepub.com/doi/abs/10.1139/z00-023	Order	This order lacks any dexterity
Sus celebensis	Celebes Warty Pig	Herbivore	Using mouthparts	Iwanuk et al 2000	https://cdnsciencepub.com/doi/abs/10.1139/z00-023	Order	This order lacks any dexterity
Sus verrucosus	Javan Warty Pig	Herbivore	Using mouthparts	Iwanuk et al 2000	https://cdnsciencepub.com/doi/abs/10.1139/z00-023	Order	This order lacks any dexterity
Tapirus indicus	Malayan Tapir	Herbivore	Using mouthparts	Iwanuk et al 2000	https://cdnsciencepub.com/doi/abs/10.1139/z00-023	Order	This order lacks any dexterity
Tragulus napu	Greater Mouse Deer	Herbivore	Using mouthparts	Iwanuk et al 2000	https://cdnsciencepub.com/doi/abs/10.1139/z00-023	Order	This order lacks any dexterity
Addax nasomaculatus	Addax	Herbivore	Using mouthparts	Iwanuk et al 2000	https://cdnsciencepub.com/doi/abs/10.1139/z00-023	Order	This order lacks any dexterity
Mustela sibirica	Siberian Weasel	Carnivore	Using mouthparts	Smith et al 2020	https://pmc.ncbi.nlm.nih.gov/articles/PMC7482643/	Genus	Low wrist rotator and no arboreality
Chrotogale owstoni	Owston's Civet	Carnivore	Using mouthparts	Iwanuk et al 2000	https://cdnsciencepub.com/doi/abs/10.1139/z00-023	Family	Not Arboreal
Melogale moschata	Small-toothed Ferret Badger	Carnivore	Using mouthparts	Smith et al 2020	https://pmc.ncbi.nlm.nih.gov/articles/PMC7482643/	Family	Low wrist rotator and no arboreality
Tragulus kanchil	Lesser Mouse Deer	Herbivore	Using mouthparts	Iwanuk et al 2000	https://cdnsciencepub.com/doi/abs/10.1139/z00-023	Order	This order lacks any dexterity
Mustela itatsi	Japanese Weasel	Carnivore	Using mouthparts	Smith et al 2020	https://pmc.ncbi.nlm.nih.gov/articles/PMC7482643/	Genus	Low wrist rotator and no arboreality
Meles anakuma	Japanese Badger	Carnivore	Using mouthparts	Smith et al 2020	https://pmc.ncbi.nlm.nih.gov/articles/PMC7482643/	Genus	Low wrist rotator and no arboreality
Semnopithecus priam	Tufted Gray Langur	Primate	Using opposable thumbs	Mittra et al 1997	https://pubmed.ncbi.nlm.nih.gov/9292163/	Genus	Has opposable thumbs
Ovis aries	Domestic Sheep	Herbivore	Using mouthparts	Iwanuk et al 2000	https://cdnsciencepub.com/doi/abs/10.1139/z00-023	Order	This order lacks any dexterity
Nasalis larvatus	Proboscis Monkey	Primate	Using opposable thumbs	Iwanuk & Whinshaw 2000	https://www.cell.com/trends/neurosciences/abstract/S0166-2236(00)01618-0	Order	Has opposable thumbs
Arctonyx collaris	Hog Badger	Carnivore	Using mouthparts	Smith et al 2020	https://pmc.ncbi.nlm.nih.gov/articles/PMC7482643/	Family	Low wrist rotator and no arboreality
Trachypithecus francoisi	Francois's Langur	Primate	Using opposable thumbs	Casper et al 2022	https://elifesciences.org/articles/77875	Genus	Has opposable thumbs
Pongo abelii	Sumatran Orangutan	Primate	Using opposable thumbs	Feix et al 2015	https://royalsocietypublishing.org/rsif/article-abstract/12/106/20150176/35512/Estimating-thumb-index-finger-precision-grip-and?redirectedFrom=fulltext	Genus	Has opposable thumbs
Hylobates lar	Lar Gibbon	Primate	Using opposable thumbs	Feix et al 2015	https://royalsocietypublishing.org/rsif/article-abstract/12/106/20150176/35512/Estimating-thumb-index-finger-precision-grip-and?redirectedFrom=fulltext	Species	Has opposable thumbs
Hylobates moloch	Silvery Gibbon	Primate	Using opposable thumbs	Feix et al 2015	https://royalsocietypublishing.org/rsif/article-abstract/12/106/20150176/35512/Estimating-thumb-index-finger-precision-grip-and?redirectedFrom=fulltext	Genus	Has opposable thumbs
Hylobates tianxing	Skywalker Gibbon	Primate	Using opposable thumbs	Cunningham et al 2006	https://www.sciencedirect.com/science/article/abs/pii/S0003347205004239	Genus	Has opposable thumbs
Hylobates funereus	Eastern Gray Gibbon	Primate	Using opposable thumbs	Feix et al 2015	https://royalsocietypublishing.org/rsif/article-abstract/12/106/20150176/35512/Estimating-thumb-index-finger-precision-grip-and?redirectedFrom=fulltext	Genus	Has opposable thumbs
Hylobates agilis	Agile Gibbon	Primate	Using opposable thumbs	Feix et al 2015	https://royalsocietypublishing.org/rsif/article-abstract/12/106/20150176/35512/Estimating-thumb-index-finger-precision-grip-and?redirectedFrom=fulltext	Genus	Has opposable thumbs
Hylobates pileatus	Pileated Gibbon	Primate	Using opposable thumbs	Feix et al 2015	https://royalsocietypublishing.org/rsif/article-abstract/12/106/20150176/35512/Estimating-thumb-index-finger-precision-grip-and?redirectedFrom=fulltext	Genus	Has opposable thumbs
Nomascus annamensis	Northern Buff-cheeked gibbon	Primate	Using opposable thumbs	Deng & Zhou 2016	https://www.nature.com/articles/srep23566	Genus	Has opposable thumbs
Nomascus hainanus	Hainan Black-crested Gibbon	Primate	Using opposable thumbs	Deng & Zhou 2016	https://www.nature.com/articles/srep23566	Species	Has opposable thumbs
Trachypithecus mauritius	West Javan Langur	Primate	Using opposable thumbs	Casper et al 2022	https://elifesciences.org/articles/77875	Genus	Has opposable thumbs
Trachypithecus margarita	Annamese Silvered Langur	Primate	Using opposable thumbs	Casper et al 2022	https://elifesciences.org/articles/77875	Genus	Has opposable thumbs
Rhinopithcus avunculus	Tonkin Snub-nosed Monkey	Primate	Using opposable thumbs	Casper et al 2022	https://elifesciences.org/articles/77875	Genus	Has opposable thumbs
Presbytis mitrata	Mitered Langur	Primate	Using opposable thumbs	Feix et al 2015	https://royalsocietypublishing.org/rsif/article-abstract/12/106/20150176/35512/Estimating-thumb-index-finger-precision-grip-and?redirectedFrom=fulltext	Genus	Has opposable thumbs
Symphalangus syndactylus	Siamang	Primate	Using opposable thumbs	Iwanuk & Whinshaw 2000	https://www.cell.com/trends/neurosciences/abstract/S0166-2236(00)01618-0	Order	Has opposable thumbs
Trachypithecus leucocephalus	White-headed Langur	Primate	Using opposable thumbs	Casper et al 2022	https://elifesciences.org/articles/77875	Genus	Has opposable thumbs
Pygathrix cinerea	Grey-shanked Douc	Primate	Using opposable thumbs	Casper et al 2022	https://elifesciences.org/articles/77875	Species	Has opposable thumbs
Semnopithecus ventulus	Purple-faced Langur	Primate	Using opposable thumbs	Mittra et al 1997	https://pubmed.ncbi.nlm.nih.gov/9292163/	Genus	Has opposable thumbs
Hylobates muelleri	Muller's Gibbon	Primate	Using opposable thumbs	Feix et al 2015	https://royalsocietypublishing.org/rsif/article-abstract/12/106/20150176/35512/Estimating-thumb-index-finger-precision-grip-and?redirectedFrom=fulltext	Genus	Has opposable thumbs
Hylobates muelleri x lar	Muller's x Lar Gibbon	Primate	Using opposable thumbs	Feix et al 2015	https://royalsocietypublishing.org/rsif/article-abstract/12/106/20150176/35512/Estimating-thumb-index-finger-precision-grip-and?redirectedFrom=fulltext	Genus	Has opposable thumbs
Presbytis thomasi	Thomas's Langur	Primate	Using opposable thumbs	Feix et al 2015	https://royalsocietypublishing.org/rsif/article-abstract/12/106/20150176/35512/Estimating-thumb-index-finger-precision-grip-and?redirectedFrom=fulltext	Genus	Has opposable thumbs
Trachypithecus shortridgei	Shortidge's Langur	Primate	Using opposable thumbs	Casper et al 2022	https://elifesciences.org/articles/77875	Genus	Has opposable thumbs
Rhinopithecus brelichi	Gray Snub-nosed Monkey	Primate	Using opposable thumbs	Casper et al 2022	https://elifesciences.org/articles/77875	Genus	Has opposable thumbs
Trachypithecus delacouri	Delacour's Langur	Primate	Using opposable thumbs	Casper et al 2022	https://elifesciences.org/articles/77875	Genus	Has opposable thumbs
Presbytis chrysomelas	Three-coloured Langur	Primate	Using opposable thumbs	Feix et al 2015	https://royalsocietypublishing.org/rsif/article-abstract/12/106/20150176/35512/Estimating-thumb-index-finger-precision-grip-and?redirectedFrom=fulltext	Genus	Has opposable thumbs
Presbytis bicolor	Black and White Langur	Primate	Using opposable thumbs	Feix et al 2015	https://royalsocietypublishing.org/rsif/article-abstract/12/106/20150176/35512/Estimating-thumb-index-finger-precision-grip-and?redirectedFrom=fulltext	Genus	Has opposable thumbs
Macaca thibetana	Tibetan Macaque	Primate	Using opposable thumbs	Feix et al 2015	https://royalsocietypublishing.org/rsif/article-abstract/12/106/20150176/35512/Estimating-thumb-index-finger-precision-grip-and?redirectedFrom=fulltext	Genus	Has opposable thumbs
Macaca cyclopis	Formosan Rock Macaque	Primate	Using opposable thumbs	Feix et al 2015	https://royalsocietypublishing.org/rsif/article-abstract/12/106/20150176/35512/Estimating-thumb-index-finger-precision-grip-and?redirectedFrom=fulltext	Genus	Has opposable thumbs
Trachypithecus cristatus	Silver Leaf Monkey	Primate	Using opposable thumbs	Casper et al 2022	https://elifesciences.org/articles/77875	Genus	Has opposable thumbs
Trachypithecus obscurus	Dusky Leaf Langur	Primate	Using opposable thumbs	Casper et al 2022	https://elifesciences.org/articles/77875	Genus	Has opposable thumbs
Macaca moura	Moor Macaque	Primate	Using opposable thumbs	Feix et al 2015	https://royalsocietypublishing.org/rsif/article-abstract/12/106/20150176/35512/Estimating-thumb-index-finger-precision-grip-and?redirectedFrom=fulltext	Genus	Has opposable thumbs
Trachypithecus crepuscular	Indochinese Grey Langur	Primate	Using opposable thumbs	Casper et al 2022	https://elifesciences.org/articles/77875	Genus	Has opposable thumbs
Xanthonycticebus pygmaeus	Pygmy Slow Loris	Primate	Using opposable thumbs	Feix et al 2015	https://royalsocietypublishing.org/rsif/article-abstract/12/106/20150176/35512/Estimating-thumb-index-finger-precision-grip-and?redirectedFrom=fulltext	Family	Has opposable thumbs
Nycticebus coucang	Sunda Slow Loris	Primate	Using opposable thumbs	Feix et al 2015	https://royalsocietypublishing.org/rsif/article-abstract/12/106/20150176/35512/Estimating-thumb-index-finger-precision-grip-and?redirectedFrom=fulltext	Species	Has opposable thumbs
